# Pioneering Hybrid Genome Assemblies of *Fusarium graminearum* and *Fusarium avenaceum* from Indian Wheat: Insights into Virulence Frameworks and Genome Evolution

**DOI:** 10.64898/2026.11.18.767454

**Authors:** Govardhan Choppadandi, KJ Yashavanthakumar, Sudhir Navathe

## Abstract

Fusarium head blight (FHB), primarily caused by various species of Fusarium, is a destructive disease of wheat that reduces yield and contaminates grain with mycotoxins. The present study reports high-quality hybrid genome assemblies for two Indian wheat isolates, Fusarium graminearum strain TNW1 and Fusarium avenaceum strain DMW8, representing the first genome-scale comparative study of FHB-associated Fusarium isolates infectious on wheat from India. Both Indian isolates retained conserved Fusarium secondary-metabolite clusters, including aurofusarin, chrysogine, clavaric acid, koraiol, orcinol/orsellinic acid, and oxyjavanicin, while exhibiting distinct species-associated biosynthetic profiles. TNW1 contained zearalenone and DON-related biosynthetic clusters, whereas DMW8 contained beauvericin and other species-associated clusters, highlighting differences in predicted biosynthetic potential between the two Fusarium species. Notably, both genomes showed relatively low transposable-element (TE) content compared with their respective species groups, with TEs occupying 0.96% of the TNW1 genome and 1.55% of the DMW8 genome. RIP-associated genomic coverage was also comparatively low, at 20.01% and 22.38%, respectively. TE insertion analysis identified predominantly reference-associated insertions, with two candidate non-reference insertions detected in DMW8. Gene-family analyses revealed greater duplication and expansion–contraction dynamics in DMW8 than in TNW1. Together, these findings highlight differences in predicted genomic features, secondary metabolite biosynthetic potential, and gene family composition between the two Indian isolates, providing genomic resources for future investigations of Fusarium biology and wheat–pathogen interactions.
