## Supplementary File S1 for "Pioneering Hybrid Genome Assemblies of *Fusarium graminearum* and *Fusarium avenaceum* from Indian Wheat: Insights into Virulence Frameworks and Genome Evolution"

### Sheet: S1
	Supplementary file S1: Taxa, strain information, and GenBank accession numbers for the ITS, TEF1-α, and RPB2 sequences used in the phylogenetic analyses
Species	Strain / Isolate	Source	ITS	TEF1	RPB2
Fusarium graminearum	TNW 1	This study	PX567756	PX578949	PZ015365
Fusarium avenaceum	DMW 8	This study	PX567757	PX578950	PZ015366
Fusarium graminearum	PH-1; NRRL 31084	NCBI	PZ092759	MW233103	MW233447
Fusarium graminearum	CBS 130667	NCBI	MH865849	JX118915	JX162461
Fusarium avenaceum	CBS 387.62	NCBI	MH858189	HQ704120	HQ704288
Fusarium equiseti	CBS 307.94	NCBI	MH874117	KR071777	KU604327
Fusarium sporotrichioides	CBS 178.64	NCBI	EU128211	EU128186	GU271047
Fusarium asiaticum	LC13774	NCBI	MW016610	MW620071	MW474596
Fusarium pseudograminearum	CBS 131261	NCBI	MH865930	JQ429338	JX162517
Fusarium fujikuroi	CBS 26254	NCBI	MH857321	MW402120	KU604256
Neonectria ditissima	CBS 100316	NCBI (Outgroup)	KM515890	KM515944	DQ789787
