## Supplementary File S4 for "Pioneering Hybrid Genome Assemblies of *Fusarium graminearum* and *Fusarium avenaceum* from Indian Wheat: Insights into Virulence Frameworks and Genome Evolution"

### Sheet: S3
Supplementary File S3. - Telomere repeat analysis of 36 Fusarium genomes
Genome	Scaffolds	Scaffolds_With_Telomeric_Repeats	Total_Windows	Telomeric_Windows	Total_Repeat_Count	Mean_Repeats_Per_Window	Max_Repeats_Per_Window	Group
F. avenaceum DMW8	35	30	42020	7615	8584	0.204284	26	F. avenaceum DMW8
Fgram_0343	17	17	36082	5651	6280	0.174048	4	F. graminearum
Fgram_1142	17	17	36670	5911	6678	0.182111	42	F. graminearum
Fgram_237	20	20	36013	5696	6334	0.175881	4	F. graminearum
Fgram_CBS110263	34	34	36793	5865	6576	0.17873	27	F. graminearum
Fgram_CBS119799	46	46	36688	5826	6467	0.17627	4	F. graminearum
Fgram_CBS128539	35	35	36724	5825	6494	0.176833	25	F. graminearum
Fgram_DAOM241165	22	22	37028	5969	6845	0.18486	25	F. graminearum
Fgram_Fg820	20	20	36399	5777	6410	0.176104	4	F. graminearum
Fgram_Fr10a3	32	32	36438	5802	6438	0.176684	4	F. graminearum
Fgram_ITA1606	32	32	36282	5740	6375	0.175707	5	F. graminearum
Fgram_N42	9	9	36781	5854	6533	0.177619	5	F. graminearum
Fgram_PH1	5	5	38046	6546	7442	0.195605	24	F. graminearum
Fgram_St6	24	24	36198	5728	6379	0.176225	9	F. graminearum
Fgram_mFG23	5	5	37051	6011	7076	0.19098	29	F. graminearum
Fusav_542020KK	177	176	42437	7872	8976	0.211514	24	F. avenaceum
Fusav_562020KK	129	129	41577	7613	8575	0.206244	23	F. avenaceum
Fusav_F156N33	214	158	41300	7573	8703	0.210726	36	F. avenaceum
Fusav_Fa05001	83	79	41632	7610	8631	0.207316	27	F. avenaceum
Fusav_FaLH03	105	56	42766	8137	9445	0.220853	9	F. avenaceum
Fusav_FaLH27	78	53	43206	8268	9563	0.221335	7	F. avenaceum
Fusav_KA13	34	33	41721	7931	9206	0.220656	15	F. avenaceum
Fusav_MPISDFRAT0044	13	13	42239	7944	9255	0.21911	27	F. avenaceum
Fusav_NC74	68	57	42315	8087	9600	0.22687	23	F. avenaceum
Fusav_NRRL13321	778	668	42095	7652	8685	0.206319	20	F. avenaceum
Fusav_S1860	20	20	42343	8088	9756	0.230404	25	F. avenaceum
Fusav_S1870	29	27	42475	8167	9805	0.230842	37	F. avenaceum
Fusav_S1874	139	138	42162	7951	9491	0.225108	26	F. avenaceum
Fusav_WV21P1A	9	9	42046	7937	9458	0.224944	24	F. avenaceum
Fusav_XZ-22-127	9	9	46985	9537	11812	0.251399	43	F. avenaceum
Fgram_CS3005	199	71	36772	5888	6585	0.179076	7	F. graminearum
Fgram_KCTC16661	4	4	38350	6585	7600	0.198175	26	F. graminearum
Fgram_KSU23473	5	5	36884	5954	6785	0.183955	22	F. graminearum
Fgram_PH-1_2	19	16	36468	5829	6499	0.178211	26	F. graminearum
Fgram_TaB10	54	51	36790	5885	6616	0.179831	15	F. graminearum
F. graminearum TNW1	21	20	36299	5771	6450	0.177691	17	F. graminearum TNW1
